# Beyond broadband: towards a spectral decomposition of EEG microstates

**DOI:** 10.1101/2020.10.16.342378

**Authors:** Victor Férat, Martin Seeber, Christoph M. Michel, Tomas Ros

## Abstract

Originally applied to alpha oscillations in the 1970s, MS analysis has since been used to decompose mainly broadband EEG signals (e.g. 1-40 Hz). We hypothesized that MS decomposition within separate, narrow frequency bands could provide more fine-grained information for capturing the spatio-temporal complexity of multichannel EEG. In this study using a large open-access dataset (n=203), we decomposed EEG recordings into 4 classical frequency bands (delta, theta, alpha, beta) in order to compare their individual MS segmentations using mutual information as well as traditional MS measures (e.g. mean duration, time coverage). Firstly, we confirmed that MS topographies were spatially equivalent across all frequencies, matching the canonical broadband maps (A, B, C, D). Interestingly however, we observed strong informational independence of MS temporal sequences between spectral bands, together with significant divergence in traditional MS measures. For example, relative to broadband, alpha/beta band dynamics displayed greater time coverage of maps A & B, while map D was more prevalent in delta/theta bands. Moreover, by using a frequency-specificMS taxonomy (e.g. θA, αC), we were able to predict the eyes-open vs closed-behavioural state significantly better using alpha-band MS features compared with broadband ones (80% vs 73% accuracy). Overall, our findings demonstrate the value and validity of spectrally-specific MS analyses, which may prove useful for identifying new neural mechanisms in fundamental research and/or for biomarker discovery in clinical populations.
