## Supplementary material for "Beyond broadband: towards a spectral decomposition of EEG microstates": Table 1

		Gev	Gev	Gev	Gev	Gev	TimeCov_corrected	TimeCov_corrected	TimeCov_corrected	TimeCov_corrected	TimeCov_corrected	MeanDurs	MeanDurs	MeanDurs	MeanDurs	MeanDurs
		A	B	C	D	C'	A	B	C	D	C'	A	B	C	D	C'
band	Condition
broadband	EO	7.4 +- 3.3	7.6 +- 3.1	24 +- 8.2	5.7 +- 2.9	8.8 +- 4.5	16 +- 5.9	16 +- 5.6	38 +- 9.6	13 +- 4.9	18 +- 6.8	88 +- 9.5	89 +- 10	1.1e+02 +- 15	85 +- 8.6	90 +- 11
broadband	EC	6.6 +- 3.4	7.2 +- 3.7	32 +- 12	6.2 +- 3.6	6.2 +- 4.1	15 +- 5.8	15 +- 6	43 +- 13	14 +- 5.9	13 +- 6.8	93 +- 11	95 +- 13	1.3e+02 +- 35	92 +- 13	91 +- 12
delta	EO	7.7 +- 3.7	8.2 +- 3.5	28 +- 8	10 +- 3.7	15 +- 4.8	14 +- 4	14 +- 4.1	33 +- 7.8	18 +- 4.4	22 +- 5	74 +- 6.2	74 +- 6.4	93 +- 7.8	78 +- 6.7	82 +- 5.2
delta	EC	9.4 +- 2.9	9.3 +- 3.3	27 +- 7	11 +- 3.5	13 +- 4.6	16 +- 3.7	15 +- 3.8	31 +- 7.2	17 +- 3.9	20 +- 5.1	75 +- 6.1	75 +- 4	91 +- 6.7	77 +- 6.6	80 +- 7.3
theta	EO	8.1 +- 3.4	8.7 +- 3.8	27 +- 7.9	9.6 +- 4.4	9 +- 4.5	15 +- 4.7	16 +- 5.2	36 +- 8.6	18 +- 6.1	16 +- 5.2	94 +- 11	95 +- 11	1.3e+02 +- 15	97 +- 13	96 +- 11
theta	EC	8.8 +- 3.3	8.8 +- 3.2	26 +- 8.6	11 +- 4.6	7.5 +- 4.1	16 +- 4.3	16 +- 4.4	34 +- 8.7	19 +- 6	14 +- 5.3	99 +- 12	1e+02 +- 11	1.3e+02 +- 22	1e+02 +- 16	95 +- 12
alpha	EO	9.6 +- 4.6	11 +- 4.5	24 +- 9.5	4.6 +- 2.9	10 +- 6.1	18 +- 5.9	20 +- 6.2	33 +- 10	11 +- 4.9	17 +- 7.3	1.5e+02 +- 22	1.5e+02 +- 25	1.8e+02 +- 41	1.3e+02 +- 16	1.5e+02 +- 31
alpha	EC	7.1 +- 4.5	8.2 +- 5	36 +- 15	6.3 +- 4.9	6.2 +- 5.3	15 +- 6.6	17 +- 7	42 +- 15	14 +- 7.1	13 +- 7.2	1.6e+02 +- 26	1.7e+02 +- 32	2.6e+02 +- 1.1e+02	1.6e+02 +- 36	1.5e+02 +- 33
beta	EO	9.4 +- 3.5	9.2 +- 2.9	23 +- 6.6	3.6 +- 1.8	5.6 +- 2.7	20 +- 6.4	20 +- 5.1	40 +- 9.6	8.5 +- 3.5	12 +- 4.7	93 +- 11	92 +- 10	1.1e+02 +- 14	83 +- 9.5	87 +- 10
beta	EC	10 +- 3.2	9.9 +- 2.9	22 +- 6	5 +- 2.2	5.3 +- 3.4	21 +- 5.4	20 +- 4.7	36 +- 8.3	11 +- 3.8	11 +- 5.3	97 +- 10	97 +- 10	1.1e+02 +- 12	89 +- 9.5	89 +- 11
