## Supplementary material for "Beyond broadband: towards a spectral decomposition of EEG microstates": Table 2

Gev	Gev	Gev	Gev	Gev	Gev	TimeCov_corrected	TimeCov_corrected	MeanDurs	MeanDurs
map	band1	band2	Condition	d	p	d	p	d	p
A	alpha	broadband	EC	0.12	0.096	0.055	1	3.3	0.024
A	alpha	broadband	EO	0.57	0.024	0.37	0.024	3.4	0.024
A	beta	broadband	EC	1.1	0.024	1.2	0.024	0.44	0.024
A	beta	broadband	EO	0.61	0.024	0.66	0.024	0.47	0.024
A	delta	broadband	EC	0.88	0.024	0.27	0.024	-2	0.024
A	delta	broadband	EO	0.11	1	-0.5	0.024	-1.8	0.024
A	theta	broadband	EC	0.66	0.024	0.35	0.024	0.55	0.024
A	theta	broadband	EO	0.22	0.024	-0.17	0.072	0.62	0.024
B	alpha	broadband	EC	0.22	0.024	0.19	0.024	2.9	0.024
B	alpha	broadband	EO	0.94	0.024	0.75	0.024	3.2	0.024
B	beta	broadband	EC	0.82	0.024	0.93	0.024	0.19	0.14
B	beta	broadband	EO	0.56	0.024	0.67	0.024	0.37	0.024
B	delta	broadband	EC	0.6	0.024	0.0056	1	-2.1	0.024
B	delta	broadband	EO	0.2	0.048	-0.4	0.024	-1.7	0.024
B	theta	broadband	EC	0.46	0.024	0.19	0.072	0.43	0.024
B	theta	broadband	EO	0.32	0.024	-0.043	1	0.58	0.024
C	alpha	broadband	EC	0.34	0.024	-0.061	0.74	1.5	0.024
C	alpha	broadband	EO	-0.065	1	-0.45	0.024	2.3	0.024
C	beta	broadband	EC	-1	0.024	-0.66	0.024	-0.76	0.024
C	beta	broadband	EO	-0.13	1	0.23	0.024	0.1	1
C	delta	broadband	EC	-0.48	0.024	-1.1	0.024	-1.6	0.024
C	delta	broadband	EO	0.5	0.024	-0.53	0.024	-1.3	0.024
C	theta	broadband	EC	-0.5	0.024	-0.84	0.024	-0.085	1
C	theta	broadband	EO	0.31	0.024	-0.21	0.024	1.3	0.024
C'	alpha	broadband	EC	0.0032	1	-0.11	0.024	2.5	0.024
C'	alpha	broadband	EO	0.25	0.024	-0.036	1	2.4	0.024
C'	beta	broadband	EC	-0.24	0.024	-0.34	0.024	-0.2	0.24
C'	beta	broadband	EO	-0.87	0.024	-0.95	0.024	-0.3	0.024
C'	delta	broadband	EC	1.5	0.024	1.1	0.024	-1.2	0.024
C'	delta	broadband	EO	1.3	0.024	0.7	0.024	-0.91	0.024
C'	theta	broadband	EC	0.31	0.024	0.085	1	0.31	0.024
C'	theta	broadband	EO	0.059	1	-0.32	0.024	0.52	0.024
D	alpha	broadband	EC	0.02	1	-0.0061	1	2.4	0.024
D	alpha	broadband	EO	-0.4	0.024	-0.4	0.024	3.2	0.024
D	beta	broadband	EC	-0.4	0.024	-0.53	0.024	-0.3	0.024
D	beta	broadband	EO	-0.91	0.024	-1	0.024	-0.17	0.6
D	delta	broadband	EC	1.3	0.024	0.72	0.024	-1.5	0.024
D	delta	broadband	EO	1.4	0.024	1.1	0.024	-0.91	0.024
D	theta	broadband	EC	1.1	0.024	0.97	0.024	0.81	0.024
D	theta	broadband	EO	1.1	0.024	0.9	0.024	1.1	0.024
