## Supplementary material for "Beyond broadband: towards a spectral decomposition of EEG microstates": Table 3

Gev	Gev	Gev	Gev	TimeCov_corrected	TimeCov_corrected	MeanDurs	MeanDurs
map	band	d	p	d	p	d	p
A	alpha	0.57	0.024	0.52	0.024	-0.52	0.024
A	beta	-0.25	0.024	-0.2	0.024	-0.42	0.024
A	broadband	0.24	1	0.24	0.072	-0.45	0.024
A	delta	-0.48	0.024	-0.64	0.024	-0.24	0.024
A	theta	-0.2	0.024	-0.29	0.024	-0.39	0.048
B	alpha	0.63	0.024	0.57	0.024	-0.5	0.024
B	beta	-0.24	0.024	-0.18	0.024	-0.42	0.024
B	broadband	0.11	0.024	0.1	0.024	-0.52	0.024
B	delta	-0.31	0.024	-0.35	0.024	-0.15	1
B	theta	-0.028	1	-0.13	0.024	-0.42	1
C	alpha	-1	0.024	-0.71	0.024	-0.92	0.024
C	beta	0.21	0.024	0.43	0.024	-0.19	0.024
C	broadband	-0.71	0.024	-0.48	1	-0.89	0.024
C	delta	0.2	0.024	0.22	0.024	0.33	0.024
C	theta	0.056	0.024	0.21	0.024	-0.071	0.024
C'	alpha	0.68	0.024	0.65	0.024	-0.19	0.024
C'	beta	0.078	0.024	0.14	0.024	-0.17	0.024
C'	broadband	0.59	0.024	0.62	0.024	-0.075	0.024
C'	delta	0.43	0.024	0.34	1	0.43	0.024
C'	theta	0.36	0.096	0.33	0.024	0.1	0.024
D	alpha	-0.42	0.024	-0.44	0.024	-1.1	0.024
D	beta	-0.73	1	-0.67	1	-0.54	0.024
D	broadband	-0.15	0.024	-0.15	0.024	-0.64	0.024
D	delta	-0.071	0.024	0.12	0.024	0.14	0.024
D	theta	-0.3	0.6	-0.26	0.024	-0.47	0.024
